# Cited4a limits cardiomyocyte dedifferentiation and proliferation during zebrafish heart regeneration

**DOI:** 10.1101/2024.12.05.626917

**Authors:** Rachel Forman-Rubinsky, Wei Feng, Brent T. Schlegel, Angela Paul, Daniel Zuppo, Katarzyna Kedziora, Donna Stoltz, Simon Watkins, Dhivyaa Rajasundaram, Guang Li, Michael Tsang

**Affiliations:** Department of Cell Biology, University of Pittsburgh, School of Medicine, Pittsburgh, PA; Center for Integrative Organ Systems, University of Pittsburgh, School of Medicine, Pittsburgh, PA; Department of Pediatrics, Division of Health Informatics, Children’s Hospital of Pittsburgh, Pittsburgh, PA; Center for Biological Imaging, University of Pittsburgh, School of Medicine, Pittsburgh, PA

**Author notes:** Department of Medicine, University of Rochester Medical Center Rochester, NY.

## Abstract

Cardiac regeneration involves the interplay of complex interactions between many different cell types, including cardiomyocytes. The exact mechanism that enables cardiomyocytes to undergo dedifferentiation and proliferation to replace lost cells has been intensely studied. Here we report a single nuclear RNA sequencing profile of the injured zebrafish heart and identify distinct cardiomyocyte populations in the injured heart. These cardiomyocyte populations have diverse functions, including stress response, myofibril assembly, proliferation and contraction. The contracting cardiomyocyte population also involves the activation of maturation pathways as an early response to injury. This intriguing finding suggests that constant maintenance of a distinctive terminally differentiated cardiomyocyte population is important for cardiac function during regeneration. To test this hypothesis, we determined that *cited4a,* a p300/CBP transcriptional coactivator, is induced after injury in the mature cardiomyocyte population. Moreover, loss-of-*cited4a* mutants presented increased dedifferentiation, proliferation and accelerated heart regeneration. Thus, suppressing cardiomyocyte maturation pathway activity in injured hearts could be an approach to promote heart regeneration.
