## Supplementary Table T9 for "Cited4a limits cardiomyocyte dedifferentiation and proliferation during zebrafish heart regeneration"

### Sheet: Sheet1
Primers
Gene	Forward Primer Sequence (5'-3')	Reverse Primer Sequence (5'-3')	Purpose
hCited4	GACAGTTTGGCTTCACTT	AAGAACCAGAGTCCGAAA	hiPSC qPCR
hTnni1	CCGGAAGTCGAGAGAAAACCC	TCAATGTCGTATCGCTCCTCA	hiPSC qPCR
hTnni3	TTTGACCTTCGAGGCAAGTTT	CCCGGTTTTCCTTCTCGGTG	hiPSC qPCR
hMyh6	GCCCTTTGACATTCGCACTG	GGTTTCAGCAATGACCTTGCC	hiPSC qPCR
hMyh7	TCACCAACAACCCCTACGATT	CTCCTCAGCGTCATCAATGGA	hiPSC qPCR
ndufa4b	CCTGACTGCTCATGGGATCG	CCATGTTGACTGAGAAGAGCTTG	zebrafish qPCR
cox4il1	TCGTCAGAAACCTCAGTGCC	GCTCATGTGTGAGTCTGTATATTGC	zebrafish qPCR
cox6b1	CCGCTTCCCGAACCAGAAC	TTTTTGGCATCGGTGATAATCCAG	zebrafish qPCR
acsl1a	CACTGGGCTGCCAGTTTTATG	GCTGTCCAGTCTCCAGGAAG	zebrafish qPCR
acsl1b	AGACCAGAGTGGACGATTGC	CACCACCGTGGAGATACAGG	zebrafish qPCR
cpt1b	GTGCACTTGCGAGTCAACAG	GCTAACCTCTGCTCATTCGTG	zebrafish qPCR
apooa	CCCAACGGGTTTAATGGCAG	CACTGTCTCCTGTGCTTTTAGC	zebrafish qPCR
tcap	CAACCTGAGGATCGCCAGTC	AGGACGCACCTGCCAATAAC	zebrafish qPCR
tnni1c	GACCTCCGAGCAAACCTCAA	CCACTTCTGTGGACATAACCTTC	zebrafish qPCR
tnni4a	AACCTCTCCGGTCTGTCTGT	TGGGTTAATGACAGGATCTCAGC	zebrafish qPCR
cited4a	GAACCATGGTTCTGCTGGCGG	CTTTGAGGGTGGCCTTGGGG	RFLP genotyping
RNAscope probes
Gene	Cat No.
cited4a-C1	586971-C1
cited4a-C2	586971-C2
esrra	1030141-C1
foxm1	513831-C2
g2e3	586751-C3
prc1b	586981-C2
tcap	1197461-C1
jund	1249041-C3
Gene	gRNA (5'-3')
cited4a	GGGGCCTCAGAACTCAATGGAGG
Primary antibodies
name	Supplier	Cat. No.	Dilution	Purpose
Anti-Mef2c	Santa Cruz	sc-313	1:200	zebrafish IF
Anti-Mef2a/c	Abcam	ab197070	1:100	zebrafish IF
Anti-Pcna	Sigma-Aldrich	P8825	1:1500	zebrafish IF
Anti-α-Actinin (Sarcomeric)	Sigma-Aldrich	A7811	1:150	zebrafish IF
Secondary antibodies
name	Supplier	Cat. No.	Dilution	Purpose
Alexa Fluor 488	Invitrogen	A-11008	1:200	zebrafish IF
Alexa Fluor 647	Invitrogen	A-21236	1:200	zebrafish IF
